# CDKL5 phosphorylates neuronal ELAVL proteins to promote mRNA binding, protein synthesis and visual cortex development

**DOI:** 10.64898/2026.04.07.716766

**Authors:** Simeon R. Mihaylov, André T. Lopes, Margaux Silvestre, Gaia Bianchini, Helen R. Flynn, Almaz Huseynova, Stephanie Strohbuecker, Llywelyn Griffith, Cristina Militti, Lucas L. Baltussen, Xiuming Yuan, Gabriel Morel, Suzanne Claxton, Kelvin Dempster, Flora C. Y. Lee, Oguz Kanca, Marcel Köhn, Mark Skehel, Jernej Ule, Florencia Iacaruso, Sila K. Ultanir

## Abstract

Loss-of-function mutations in the X-linked CDKL5 gene lead to a severe neurodevelopmental disorder characterized by early-onset epilepsy, known as CDKL5 Deficiency Disorder (CDD). Despite its clinical significance, the physiological substrates of the serine/threonine kinase CDKL5 and its roles in neuronal development remain poorly understood. To address this, we performed quantitative phosphoproteomics analysis in *Cdkl5* knockout (KO) mouse brains, identifying 22 CDKL5 substrates involved in diverse cellular functions. Among these, we focused on the neuronal RNA-binding proteins (nELAVLs) ELAVL2, ELAVL3, and ELAVL4, as these represented the only evolutionarily conserved phosphorylation and are known regulators of neuronal differentiation. Through kinase assays and individual-nucleotide resolution crosslinking and immunoprecipitation (iCLIP), we found that CDKL5 phosphorylates S119/131 in ELAVL2/3/4, promoting their cytoplasmic localization and enhancing their binding to target mRNAs at 3’UTRs. Loss of CDKL5 activity in neurons caused reduced new protein synthesis, as measured by puromycin incorporation; this phenotype was rescued by knockdown of the nELAVL inhibitor long non-coding RNA, RNY3, revealing an essential function of CDKL5 in enhancing protein synthesis via nELAVL phosphorylation. To investigate the *in vivo* functions of nELAVL phosphorylations, we generated *Elavl2/3/4* phosphomutant mice and found that collectively nELAVL phosphorylations are required for viability. Proteomic and transcriptomic analyses of *Elavl2/3* homozygous phosphomutants, which exhibited sub-viability, revealed compensatory upregulation of ELAVL4 and synaptic proteins. Functionally, in *Elavl2/3/4* triple heterozygous mice Neuropixels recordings in the primary visual cortex showed deficits in receptive field properties and orientation tuning, revealing the role of nELAVL phosphorylation for accurate cortical circuit formation. Our study uncovers a crucial role for CDKL5 in regulating nELAVL-mediated protein synthesis and the development of cortical circuits.
