## Supplementary Data 2 for "CDKL5 phosphorylates neuronal ELAVL proteins to promote mRNA binding, protein synthesis and visual cortex development"

### Sheet: Phosphorylation conservation
Supplementary Data 2
Mouse ortholog	Drosophila ortholog	RPXS in fly gene	Conserved residues	Notes	Mouse protein phophorylation site	Fly gene phosphorylation site
Elavl2/3/4	fne	Yes	Yes	Neuronal lineage specific - RNA metabolism, splicing, polyadenylation, translation	S118/119 (130/131) ARPSS*A	S124 ARPSS*E (isoforms A,B,C,E,G,H) S121 ARPSS*E (isoforms D, I ,J)
Elavl2/3/4	Rbp9	Yes	Yes	Neuronal lineage specific - RNA metabolism, splicing, polyadenylation, translation	S118/119 (130/131) ARPSS*A	S190 ARPSS*E
Elavl2/3/4	elav	Yes	Yes	Neuronal lineage specific - RNA metabolism, splicing, polyadenylation, translation	S118/119 (130/131) ARPSS*A	S242 ARPSS*D
Dlg5	Dlg5	Yes	No	Scaffold protein, Regulator of the Hippo signaling pathway	S1115(RRPKSA)	S35 (LRPPS*N), S433 (FRPSS*Y), S881 (TRPHS*N), S1428 (TRPGS*R)
Plekha6	kmr	Yes	Only S740 is a conserved residue but RP are not conserved in mouse	Phosphoinositol binding	S933(ERPKSA)	S369 (KRPPS*T), S740 (RRPLS*P), S789 (VRPHS*A), S825 (PRPKS*S)
Mapre2	CG2955	No	No	Microtubule plus tip binding	S222(SRPSSA)
Mapre2	CG15306	No	No	Microtubule plus tip binding	S222(SRPSSA)
Mapre2	Mst27D	No	No	Microtubule plus tip binding	S222(SRPSSA)
Mapre2	CG32371	No	No	Microtubule plus tip binding	S222(SRPSSA)
Mapre2	CG18190	No	No	Microtubule plus tip binding	S222(SRPSSA)
Mapre2	Eb1	No	No	Microtubule plus tip binding	S222(SRPSSA)
Map1s	futsch	Yes	No	Microtubule protein binding activity; neuron projection	S786, S812 (ARPSSA, NRPLSA)	T821 (SRPAT*K) S1523 (SRPES*A), S1548 (SRPES*E), S1567 (SRPES*V), S1635 (SRPES*V), S1675 (SRPGS*V), S1714 (SRPES*V), S1744 (SRPES*V), S1791 (SRPES*A), S1822 (SRPES*V), S1916 (SRPES*K), S1955 (SRPES*A), S1990 (SRPAS*V), S2010 (SRPES*T), S2037 (SRPAS*V), S2074 (SRPAS*V), S2111 (SRPAS*V), S2148 (SRPAS*V), S2185 (SRPAS*V), S2222 (SRPAS*V), S2259 (SRPAS*V), S2296 (SRPAS*V), S2333 (SRPAS*V), S2370 (SRP…
Arhgef2	RhoGEF2	Yes	No	Guanine nucleotide exchange factor; activates Rho-GTPases	S122 (ERPTS*A)	S343 (TRPSS*V), T1227 (IRPRT*S), S2031 (VRPGS*T), T2268 (ERPTT*P)
Arhgef2	cyst	No	No	Guanine nucleotide exchange factor; activates Rho-GTPases	S122 (ERPTS*A)
No66	NO66	No	No	Oxygenase; histone lysine demethylase	S100 (PRPVS*A)
Hivep2	shn	Yes	No	Transcription factor; growth, development and metastasis	S2102 (RRPLS*P)	S1558 (LRPTS*L), T1800 (VRPFT*C)
Glyr1	Ndf	No	No	Nucleosome destabilizing factor	S122 (SRPNS*G)
Ep400	dom	Yes	No	Component of NuA4 histone acetyl transferase	S728 (NRPSS*A)	S664 (FRPES*G)
Bcl11a, Bcl11b	Cph	Yes	No	Transcription factor	S735 (GRPSS*K) S779 (GRPSS*K)	S81 (GRPLS*L), S524 (PRPPS*S), S665 (PRPHS*L)
Syngap1	raskol	No	No	Ras GTPase activating protein; postsynaptic signaling	S1085 (PRPSS*G)
Shank1	Prosap	Yes	No	Adapter protein at the PSD; dendritic spine organization	S1386 (PRPPS*P) S1386 (GRPSS*S)	S940 (ARPTS*S)
Lrrc7	Lap1	No	No	Synaptic spine morphogenesis and maintenance	S1219 (TRPVS*A)
Grin2b	Nmdar2	No	No	NMDA receptor involved in in brain development, circuit formation, synaptic plasticity	S1095 (KRPAS*A)
Dlgap4	vlc	Yes	No	Membrane-associated guanylate kinase found at the postsynaptic density in neuronal cells. Synapse organisation and neuronal signaling	S620 (TRPPS*V)	T151 (IRPST*S)
Cacna1e	cac	No	No	Cav2.3, neuronal excitability	S15 (GRPGS*G)
Ralyl	CG42458	No	No	Post-transcriptional regulation of gene expression	S107 (KRPLS*A)
